# Metagenomic profiling of ammonia- and methane-oxidizing microorganisms in a Dutch drinking water treatment plant

**DOI:** 10.1101/2020.05.19.103440

**Authors:** Lianna Poghosyan, Hanna Koch, Jeroen Frank, Maartje A.H.J. van Kessel, Geert Cremers, Theo van Alen, Mike S.M. Jetten, Huub J.M. Op den Camp, Sebastian Lücker

## Abstract

Elevated concentrations of ammonium and methane in groundwater can cause severe problems during drinking water production. To avoid their accumulation, raw water in the Netherlands, and many other countries, is purified by sand filtration. These drinking water filtration systems select for microbial communities that mediate the biodegradation of organic and inorganic compounds. In this study, the active layers and wall biofilm of a Dutch drinking water treatment plant (DWTP) were sampled at different locations along the filtration units of the plant over three years. We used high-throughput sequencing in combination with differential coverage and sequence composition-based binning to recover 56 near-complete metagenome-assembled genomes (MAGs) with an estimated completion of ≥70% and with ≤10% redundancy. These MAGs were used to characterize the microbial communities involved in the conversion of ammonia and methane. The methanotrophic microbial communities colonizing the wall biofilm (WB) and the granular material of the primary rapid sand filter (P-RSF) were dominated by members of the *Methylococcaceae* and *Methylophilaceae.* The abundance of these bacteria drastically decreased in the secondary rapid sand filter (S-RSF) samples. In all samples, complete ammonia-oxidizing (comammox) *Nitrospira* were the most abundant nitrifying guild. Clade A comammox *Nitrospira* dominated the P-RSF, while clade B was most abundant in WB and S-RSF, where ammonium concentrations were much lower. In conclusion, the knowledge obtained in this study contributes to understanding the role of microorganisms in the removal of carbon and nitrogen compounds during drinking water production. We furthermore found that drinking water treatment plants represent valuable model systems to study microbial community function and interaction.

**Highlights:**

- Microbial distribution was mainly influenced by sampling location within the DWTP
- Clade A comammox *Nitrospira* were the dominant nitrifiers in the primary sand filter
- Clade B was most abundant in samples from wall biofilm and the secondary filter
- A novel *Methylophilaceae*-affiliated methanotroph dominated the primary sand filter
