## Supplemental Table S4 for "Metagenomic profiling of ammonia- and methane-oxidizing microorganisms in a Dutch drinking water treatment plant"

### Sheet: Sheet1
Table S4. List of ribosomal proteins used by the anvio phylogenomics workflow to calculate the FastTree for clustering the DWTP Breehei MAGs (Figure 3).
Ribosomal_L1
Ribosomal_L10
Ribosomal_L11
Ribosomal_L11_N
Ribosomal_L12
Ribosomal_L13
Ribosomal_L14
Ribosomal_L16
Ribosomal_L17
Ribosomal_L18e
Ribosomal_L18p
Ribosomal_L19
Ribosomal_L2
Ribosomal_L20
Ribosomal_L21p
Ribosomal_L22
Ribosomal_L23
Ribosomal_L27
Ribosomal_L28
Ribosomal_L29
Ribosomal_L2_C
Ribosomal_L3
Ribosomal_L32p
Ribosomal_L35p
Ribosomal_L4
Ribosomal_L5
Ribosomal_L5_C
Ribosomal_L6
Ribosomal_L9_C
Ribosomal_L9_N
Ribosomal_S10
Ribosomal_S11
Ribosomal_S13
Ribosomal_S15
Ribosomal_S16
Ribosomal_S17
Ribosomal_S18
Ribosomal_S19
Ribosomal_S2
Ribosomal_S20p
Ribosomal_S3_C
Ribosomal_S4
Ribosomal_S5
Ribosomal_S5_C
Ribosomal_S6
Ribosomal_S7
Ribosomal_S8
Ribosomal_S9
Ribosom_S12_S23
