## Supplemental Table S5 for "Metagenomic profiling of ammonia- and methane-oxidizing microorganisms in a Dutch drinking water treatment plant"

### Sheet: Nitrospira
Table S5. List of reference genomes used for the phylogenomic analyses.
Genome ID (NCBI)	GTDB classification	Environmental source	Accession number	Reference
Nitrospira sp. CG24B	-	Rapid gravity sand filter	GCA_002869845.2	Palomo et al. 2019
Nitrospira sp. RSF5	-	Rapid gravity sand filter	GCA_005116895.1	Palomo et al. 2019
Nitrospira sp. RSF1	-	Rapid gravity sand filter	GCA_005116965.1	Palomo et al. 2019
Nitrospira sp. RSF12	-	Rapid gravity sand filter	GCA_005116955.1	Palomo et al. 2019
Nitrospira sp. RSF9	-	Rapid gravity sand filter	GCA_005116745.1	Palomo et al. 2019
Ca. N. nitrificans	Nitrospira nitrificans	Aquaculture filter	GCA_001458775.1	van Kessel et al. 2015
Nitrospira sp. SG-bin1	Nitrospira sp. 002083365	Tap water (Singapore)	GCA_002083365.1	Wang et al. 2017
Nitrospira sp. UW-LDO-01	Nitrospira sp. 002254365	Sequencing batch reactor	GCA_002254365.1	Camejo et al. 2017
Ca. N. nitrosa COMA1	Nitrospira nitrosa	Aquaculture filter	GCA_001458735.1	van Kessel et al. 2015
Nitrospira sp. UBA5698	Nitrospira sp. 002420115	Industrial sediment after rain	GCA_002420115.1	Parks et al. 2017
Nitrospira sp. UBA5702	Nitrospira sp. 002420115	Terrestrial sediment after rain	GCA_002420045.1	Parks et al. 2017
N. inopinata NiCh1	Nitrospira inopinata	Pipe biofilm	GCA_001458695.1	Daims et al. 2015
Nitrospira sp. UBA2082	Nitrospira sp. 002331335	Residential sediment after rain	GCA_002331335.1	Parks et al. 2017
Nitrospira sp. SG-bin2	Nitrospira sp. 900078535	Tap water (Singapore)	GCA_002083405.1	Wang et al. 2017
Nitrospira sp. ST-bin4	Nitrospira sp. 002083565	Tap water (USA)	GCA_002083565.1	Wang et al. 2017
Nitrospira sp. RCA	-	Terrestrial subsurface	GCA_005239465.1	Poghosyan et al. 2019
Nitrospira sp. RSF3	-	Rapid gravity sand filter	GCA_005116835.1	Palomo et al. 2019
Nitrospira sp. RSF7	-	Rapid gravity sand filter	GCA_005116825.1	Palomo et al. 2019
Nitrospira sp. CG24A	-	Rapid gravity sand filter	GCA_002869925.2	Palomo et al. 2019
Nitrospira sp. RSF6	-	Rapid gravity sand filter	GCA_005116885.1	Palomo et al. 2019
Nitrospira sp. palsa_1310	Palsa-1315 sp. 003135435	Permafrost	GCA_003135435.1	Woodcroft et al. 2018
Nitrospira sp. palsa_1315	Palsa-1315 sp. 003135435	Permafrost	GCA_003152135.1	Woodcroft et al. 2018
Nitrospira sp. RCB	-	Terrestrial subsurface	GCA_005239475.1	Poghosyan et al. 2019
Nitrospira sp. CG24E	-	Rapid gravity sand filter	GCA_002869895.2	Palomo et al. 2019
N.moscoviensis NSP-M1	Nitrospira moscoviensis	Heating system	GCA_001273775.1	Koch et al. 2015
Nitrospira sp. CG24D	-	Rapid gravity sand filter	GCA_002869855.2	Palomo et al. 2019
Nitrospira sp. RSF13	-	Rapid gravity sand filter	GCA_005116865.1	Palomo et al. 2019
N. lenta BS10	Nitrospira_D lenta	Waste water treatment plant	GCA_900403705.1	Sakoula et al. 2018
Nitrospira sp. UBA6909	Nitrospira sp. 002451055	Noosa River	GCA_002451055.1	Parks et al. 2017
Nitrospira sp. ST-bin5	Nitrospira_D sp. 002083555	Tap water (USA)	GCA_002083555.1	Wang et al. 2017
Nitrospira sp. Baikal-G1	Palsa-1315 sp. 002737345	Lake	GCA_002737345.1	Cabello-Yeves et al. 2017
Nitrospira sp. BD2	-	Lake	GCA_003569385.1	Direct submission
N. japonica NJ11	Nitrospira_C japonica	Waste water treatment plant	GCA_900169565.1	Ushiki et al. 2013
Nitrospira sp. ND1	Nitrospira_A sp. 900170025	Waste water treatment plant	GCA_900170025.1	Ushiki et al. 2018
N. defluvii	Nitrospira_A defluvii	Waste water treatment plant	GCA_000196815.1	Lucker et al. 2010
Nitrospira sp. NOB	-	Waste water treatment plant	GCA_003576955.1	Zhao et al. 2018

### Sheet: Nitrosopumilaceae
Genome ID (NCBI)	GTDB Classification	Environmental source	Accession number	Reference
Thaumarchaeota archaeon Baikal-G2	Nitrosopumilus sp. 002737455	Lake	GCA_002737455.1	Cabello-Yeves et al. 2017
Nitrosopumilus sp. UBA241	Nitrosopumilus sp. 001437625	Marine	GCA_002508395.1	Parks et al. 2017
Nitrosopumilus sp. NsuB	Nitrosopumilus sp. 001541925	Marine	GCF_001541925.1	Direct submission
Ca. Nitrosomarinus catalina SPOT01	Nitrosopumilus catalina	Marine	GCA_002156965.1	Ahlgren et al. 2017
Thaumarchaeota archaeon NORP47	Nitrosopumilus sp. 002317795	Marine	GCA_002317795.1	Tully et al. 2018
Nitrosopumilus sp. LS_AOA	Nitrosopumilus sp. 001543015	Marine	GCA_001543015.1	Tian et al. 2015
Thaumarchaeota archaeon casp-thauma3	Nitrosopumilus sp. 001510275	Marine	GCA_001510275.1	Direct submission
Ca. Nitrosopumilus sediminis AR2	Nitrosopumilus sediminis	Marine	GCA_000299395.1	Park et al. 2012
Nitrosopumilus sp. UBA526	Nitrosopumilus sp. 2506665	Marine	GCA_002506665.1	Parks et al. 2017
Ca. Nitrosopumilus salaria BD31	Nitrosopumilus salaria	Marine	GCA_000242875.3	Mosier at al. 2012
Ca. Nitrosopumilus sp. NM25	Nitrosopumilus sp. 003175215	Marine	GCA_003175215.1	Direct submission
Ca. Nitrosopumilus adriaticus NF5	Nitrosopumilus adriaticus	Marine	GCA_000956175.1	Bayer et al. 2016
Nitrosopumilus sp. SJ	Nitrosopumilus koreensis	Marine	GCA_000328945.1	Direct submission
Ca. Nitrosopumilus piranensis D3C	Nitrosopumilus piranensis	Marine	GCA_000875775.1	Bayer et al. 2016
Nitrosopumilus maritimus SCM1	Nitrosopumilus maritimus	Marine	GCA_000018465.1	Walker et al. 2010
Marine Group I thaumarchaeote SCGC AAA799-D11	Nitrosopumilus sp. 000746765	Marine	GCA_000746765.1	Direct submission
Ca. Nitrosarchaeum limnium SFB1	Nitrosoarchaeum limnia SFB1	Marine	GCA_000204585.1	Blainey et al. 2011
Ca. Nitrosarchaeum limnium BG20	Nitrosoarchaeum limnia BG20	Marine	GCA_000241145.2	Mosier at al. 2012
Nitrosarchaeum koreense MY1	Nitrosoarchaeum koreensis MY1	Soil	GCA_000220175.2	Kim et al. 2011
Nitrosarchaeum sp. Baikal-G1	Nitrosoarchaeum sp. 002737445	Lake	GCA_002737445.1	Cabello-Yeves et al. 2017
Cenarchaeum symbiosum A	Cenarchaeum symbiosum A	Marine	GCA_000200715.1	Hallam et al. 206
Ca. Nitrosopelagicus brevis CN25	Nitrosopelagicus brevis	Marine	GCA_000812185.1	Santoro et al. 2015
Thaumarchaeota archaeon SCGC AAA007-O23	Nitrosopelagicus sp. 000402075	Marine	GCA_000402075.1	Rinke et al. 2011
Thaumarchaeota archaeon CSP1-1	Nitrosopumilaceae sp. 001443365	Aquifer	GCA_001443365.1	Hug et al. 2015
Ca. Nitrosotenuis cloacae SAT1	Nitrosotenuis cloacae	Waste water treatment plant	GCA_000955905.3	Li et al. 2016
Ca. Nitrosotenuis aquarius AQ6F	Nitrosotenuis sp. 002787055	Aquaculture filter	GCA_002787055.1	Direct submission
Thaumarchaeota archaeon N4	Nitrosotenuis sp. 000723185	Geothermal sprng	GCA_000723185.1	Lebedeva et al. 2015
Ca. Nitrosotenuis chungbukensis MY2	Nitrosotenuis chungbukensis	Soil	GCA_000685395.1	Jung et al. 2014
Ca. Nitrosotalea devanaterra	Nitrosotalea devanaterra	Soil	GCA_900065925.1	Lehtovirta-Morley et al. 2011
Ca. Nitrosotalea okcheonensis NCS1	Nitrosotalea sp. 900177045	Soil	GCA_900177045.1	Herbold et al. 2017
Ca. Nitrosotalea bavarica SBT1	Nitrosotalea sp. 900167955	Soil	GCA_900167955.1	Herbold et al. 2017
Ca. Nitrosotalea sinensis Nd2	Nitrosotalea sp. 900143675	Soil	GCA_900143675.1	Herbold et al. 2017

### Sheet: Methylomonadaceae
Genome ID (NCBI)	GTDB classification	Environmental source	Accession number	Reference
Crenothrix polyspora RSM_CP1	Crenothrix polyspora A	Drinking water treatment plant	GCA_900163755.1	Oswald et al., 2017?
Crenothrix polyspora RSM_CP2	Crenothrix polyspora B	Drinking water treatment plant	GCA_900163745.1	Oswald et al., 2017?
Methylobacter sp. UBA6712	Methylobacter A tundripaludum	Sediment	GCA_002454375.1	Parks et al., 2017
Methylobacter sp. UBA6696	Methylobacter A tundripaludum	Sediment	GCA_002454695.1	Parks et al., 2017
Methylobacter luteus IMV-B-3098	Methylobacter luteus	Freshwater	GCA_000427625.1	Hamilton et al., 2015
Methylobacter marinus A45	Methylobacter marinus	Marine	GCA_000383855.1	Flynn et al., 2016
Methylobacter whittenbury	Methylobacter marinus	Marine	GCA_000745375.1	Whittenbury et al., 1970
Methylobacter sp. BBA5.1	Methylobacter marinus BBA5.1	Marine	GCA_000746145.1	Flynn et al., 2016
Methylobacter tundripaludum SV96	Methylobacter tundripaludum A	Soil	GCA_000190755.3	Svenning et al., 2011
Methylobacter tundripaludum 21/22	Methylobacter tundripaludum A	Freshwater lake	GCA_000685925.1	Kalyuzhnaya et al., 2015
Methylobacter tundripaludum 31/32	Methylobacter tundripaludum A	Freshwater lake	GCA_000733835.1	Kalyuzhnaya et al., 2015
Methyloglobulus morosus KoM1	Methyloglobulus morosus	Freshwater lake	GCA_000496735.2	Poehlein et al., 2013
Methylococcaceae bacterium UBA7658	Methyloglobulus sp. 002483425	Drinking water treatment plant	GCA_002483425.1	Parks et al., 2017
Methylomarinum vadi	Methylomarinum vadi	Marine	GCA_000733935.1	Flynn et al., 2016
Methylomicrobium album BG8	Methylomicrobium agile	Freshwater	GCA_000214275.3	Kits et al., 2013
Methylomicrobium alcaliphilum 20Z	Methylomicrobium alcaliphilum A	Soda lake	GCA_000968535.1	Vuilleumier et al., 2012
Methylomicrobium buryatense 5G	Methylomicrobium buryatense A	Soda lake	GCA_000341735.1	Khmelenina et al., 2013
Methylobacter sp. KS41	Methylomonadaceae bacterium KS41 sp. 002862125	Acidic soil	GCA_002862125.1	Nguyen et al. 2018
Gammaproteobacteria bacterium HGW-Gammaproteobacteria-3	Methylomonadaceae bacterium PGZD01 sp. 002843155	Groundwater	GCA_002843155.1	Hernsdorf et al., 2017
Crenothrix sp. D3	Methylomonadaceae bacterium UBA4132 s. p002134785	Freshwater lake	GCA_002134785.1	Oswald et al., 2017
Methylococcaceae bacterium UBA4132	Methylomonadaceae bacterium UBA4132 sp. 002380945	Salinie water	GCA_002380945.1	Parks et al., 2017
Methylomonas koyamae JCM 16701	Methylomonas koyamae	Rice paddy field	GCA_001312005.1	Ogiso et al., 2012
Methylomonas koyamae R-45378	Methylomonas koyamae	Waste water treatment plant	GCA_001644135.1	Hoefman et al., 2014
Methylomonas koyamae LM6	Methylomonas koyamae	Rice paddy field	GCA_002441955.1	Ogiso et al., 2012
Methylomonas DH-1	Methylomonas koyamae	Waste water treatment plant	GCA_001644685.1	Hur et al., 2016
Methylomonas koyamae R-45383	Methylomonas koyamae A	Waste water treatment plant	GCA_001644025.1	Hoefman et al., 2014
Methylomonas sp. LWB	Methylomonas koyamae A	Groundwater	GCA_001856095.1	Stephenson et al., 2016
Methylomonas lenta	Methylomonas lenta	Waste water treatment plant	GCA_001644015.1	Hoefman et al., 2014
Methylomonas denitrificans	Methylomonas methanica	Unknown	GCA_000785705.2	Kits et al., 2015
Methylomonas methanica R-45363	Methylomonas methanica A	Waste water treatment plant	GCA_001644035.1	Hoefman et al., 2014
Methylomonas methanica R-45371	Methylomonas methanica A	Waste water treatment plant	GCA_001644115.1	Hoefman et al., 2014
Methylomonas methanica MC09	Methylomonas methanica B	Marine	GCA_000214665.1	Boden et al., 2011
Methylomonas sp. MK1	Methylomonas sp. 000515215	Freshwater lake	GCA_000365425.1	Kalyuzhnaya et al., 2015
Methylomonas sp. 11b	Methylomonas sp. 000515215	Freshwater lake	GCA_000515215.1	Kalyuzhnaya et al., 2015
Methylomonas sp. LW13	Methylomonas sp. 000702925	Freshwater lake	GCA_000702925.1	Kalyuzhnaya et al., 2015
Methylomonas sp. Kb3	Methylomonas sp. 000702925	Rice paddy field	GCA_002834115.1	Rahalkar et al., 2018
Proteobacteria bacterium ST_bin11	Methylomonas sp. 002083615	Drinking water treatment plant	GCA_002083615.1	Wang et al., 2017
Methyloprofundus sedimenti WF1	Methyloprofundus sedimenti	Deep Sea	GCA_002072955.1	Tavormina et al., 2015
Bathymodiolus platifrons methanotrophic gill symbiont	Methyloprofundus sp. 002189065	Deep Sea	GCA_002189065.1	Takishita et al., 2017
Methylosarcina fibrata AML-C10	Methylosarcina fibrata	Soil	GCA_000372865.1	Wise et al., 2001
Methylosarcina lacus LW14	Methylosarcina lacus B	Freshwater lake	GCA_000527095.1	Kalyuzhnaya et al., 2015
Methylovulum miyakonense HT12	Methylovulum miyakonense	Soil	GCA_000384075.1	Iguchi et al., 2011
Methylocucumis oryzae Sn10-6	Methylovulum oryzae	Rice paddy field	GCA_000963695.1	Rahalkar et al., 2016
Methylovulum psychrotolerans HV10_M2	Methylovulum psychrotolerans	peat bog, Hardangervidda	GCA_002209385.1	Mateos-Rivera et al., 2018
Methylococcaceae bacterium UBA662	Methylovulum sp. 002299425	Alkaline spring	GCA_002299425.1	Parks et al., 2017
Methylococcaceae bacterium UBA6146	Methylovulum sp. 002422395	Waste water treatment plant	GCA_002422395.1	Parks et al., 2017

### Sheet: Methylophilaceae
Genome ID (NCBI)	GTDB classification	Environmental source	Accession number	Reference
Ca. Methylopumilus universalis MMS-VI-25	-	Zurich Lake	GCA_006365295.1	Salcher et al., 2019
Ca. Methylopumilus universalis MMS-VI-38	-	Zurich Lake	GCA_006365195.1	Salcher et al., 2019
Ca. Methylopumilus universalis MMS-VB-103	-	Zurich Lake	GCA_006364435.1	Salcher et al., 2019
Ca. Methylopumilus universalis MMS-VA-83	-	Zurich Lake	GCA_006364135.1	Salcher et al., 2019
Ca. Methylopumilus universalis MMS-VB-60	-	Zurich Lake	GCA_006364415.1	Salcher et al., 2019
Ca. Methylopumilus universalis MMS-VB-110	-	Zurich Lake	GCA_006364195.1	Salcher et al., 2019
Ca. Methylopumilus universalis MMS-VB-8	-	Zurich Lake	GCA_006364395.1	Salcher et al., 2019
Ca. Methylopumilus universalis MMS-RIV-60	-	Římov reservoir	GCA_006364375.1	Salcher et al., 2019
Ca. Methylopumilus universalis MMS-RII-56	-	Římov reservoir	GCA_006364315.1	Salcher et al., 2019
Ca. Methylopumilus universalis MMS-RVI-12	-	Římov reservoir	GCA_006364075.1	Salcher et al., 2019
Ca. Methylopumilus universalis MMS-RIV-70	-	Římov reservoir	GCA_006364255.1	Salcher et al., 2019
Ca. Methylopumilus planktonicus MMS-VI-155	-	Zurich Lake	GCA_006364455.1	Salcher et al., 2019
Ca. Methylopumilus planktonicus MMS-VI-180	-	Zurich Lake	GCA_006364515.1	Salcher et al., 2019
Ca. Methylopumilus planktonicus MMS-2-53	-	Zurich Lake	GCA_000981505.1	Salcher et al., 2019
Ca. Methylopumilus planktonicus MMS-VI-255	-	Zurich Lake	GCA_006364575.1	Salcher et al., 2019
Ca. Methylopumilus rimovensis MMS-RI-1	-	Římov reservoir	GCA_006364615.1	Salcher et al., 2019
Ca. Methylopumilus rimovensis MMS-RI-41	-	Římov reservoir	GCA_006364595.1	Salcher et al., 2019
Methylobacillus flagellatus KT	Methylobacillus flagellatus	Unknown	GCF_000013705.1	Chistoserdova et al., 2007
Methylobacillus glycogenes JCM 2850	Methylobacillus glycogenes	Unknown	GCA_000617925.1	University of Tokyo
Methylobacillus rhizosphaerae Ca-68	Methylobacillus rhizosphaerae	Rhizosphere of red pepper	GCA_900187985.1	Madhaiyan et al., 2013
Methylophilales bacterium MBRSF5	Methylophilaceae bacterium BACL14	Marine	GCA_001044335.1	Jimenez-Infante, et al. 2015
Beta proteobacterium KB13	Methylophilaceae bacterium BACL14 sp000156155	Marine	GCA_000156155.1	Huggett et al., 2012
Methylophilales bacterium UBA4017	Methylophilaceae bacterium BACL14 sp002384685	Marine	GCA_002384685.1	Parks et al., 2017
Methylovorus sp. MM2	Methylophilaceae bacterium MM1 sp001648895	Grassland soil	GCA_001648895.1	Macey et al., 2018
Methylobacillus sp. MM3	Methylophilaceae bacterium MM2 sp001645185	Grassland soil	GCA_001645185.1	Macey et al., 2018
Methylophilales bacterium LSUCC0135	Methylophilaceae bacterium UBA6140	Marine	GCA_001704575.1	Lanclos et al., 2016
Methylophilales bacterium HTCC2181	Methylophilales bacterium	Unknown	GCF_000168995.1	Direct submission
Methylophilus rhizosphaerae CBMB127	Methylophilus rhizosphaerae	Rhizosphere soil	GCA_900100975.1	Madhaiyan et al., 2009
Methylophilus sp. 1	Methylophilus sp. 000384155	Freshwater lake	GCF_000374225.1	Joint Genome Institute
Methylophilus sp. OH31	Methylophilus sp. 000384155	Pond sediment	GCA_000576615.1	Kugo et al., 2014
Methylophilus sp. Q8	Methylophilus sp. 000384155	Freshwater lake	GCA_000800115.1	McTaggart et al., 2015
Methylophilus sp. UBA6697	Methylophilus sp. 000384155	Freshwater lake	GCA_002454655.1	Parks et al., 2017
Methylophilus sp. 5	Methylophilus sp. 000515275	Unknown	GCA_000515275.1	Joint Genome Institute
Methylotenera sp. 1P1	Methylophilus sp. 000525025	Freshwater lake	GCA_000384355.1	Joint Genome Institute
Methylophilaceae bacterium 11	Methylophilus sp. 000525025	Unknown	GCA_000525025.1	Joint Genome Institute
Methylotenera sp. N17	Methylophilus sp. 000525025	Freshwater lake	GCA_000799155.1	McTaggart et al., 2015
Methylophilus sp. TWE2	Methylophilus sp. 001183865	Tap water	GCA_001183865.1	Xia et al., 2015
Methylophilus sp. Leaf416	Methylophilus sp. 001424665	Leaf	GCA_001424665.1	Bai et al., 2015
Methylophilus sp. Leaf414	Methylophilus sp. 001424665	Leaf	GCA_001425425.1	Bai et al., 2015
Betaproteobacteria bacterium Ga0077540	Methylophilus sp. 001464125	Drinking water distribution system	GCA_001464125.1	Pinto et al., 2015
Methylophilales bacterium 28-44-11	Methylophilus sp. 002281475	Mine drainage wastewater	GCA_002281475.1	Kantor et al., unpublished
Methylophilaceae bacterium UBA5127	Methylophilus sp. 002414145	Sediment	GCA_002414145.1	Parks et al., 2017
Ca. Methylopumilus turicensis	Methylopumilus A turicensis	Freshwater lake	GCA_000953015.1	Salcher et al., 2015
Ca. Methylopumilus planktonicus	Methylopumilus planktonicus	Freshwater lake	GCA_000981505.1	Salcher et al., 2015
Proteobacteria bacterium ST_bin12	Methylotenera A sp002083635	Tap water	GCA_002083635.1	Wang et al., 2017
Methylotenera versatilis 7	Methylotenera A versatilis A	Freshwater lake	GCA_000799165.1	McTaggart et al., 2015
Methylotenera sp. 73s	Methylotenera A versatilis B	Unknown	GCA_000384435.1	Joint Genome Institute
Methylotenera mobilis JLW8	Methylotenera mobilis	Freshwater lake	GCF_000023705.1	Lapidus et al., 2011
Methylotenera mobilis 13	Methylotenera mobilis B	Freshwater lake	GCA_000384255.1	Joint Genome Institute
Methylotenera sp. UBA9958	Methylotenera mobilis B	Unknown	GCA_003543595.1	Parks et al., 2017
Methylotenera sp. L2L1	Methylotenera sp. 000744605	Freshwater lake	GCA_000744605.1	McTaggart et al., 2015
Methylotenera sp. G11	Methylotenera sp. 000799735	Freshwater lake	GCA_000799735.1	McTaggart et al., 2015
Methylotenera sp. RIFCSPLOWO2_02_FULL_45_14	Methylotenera sp. 001803395	Groundwater	GCA_001803395.1	Anantharaman K et al., 2016
Methylotenera sp. 24-45-7	Methylotenera sp. 002281815	Mine drainage wastewater	GCA_002281815.1	Kantor et al., unpublished
HGW-Betaproteobacteria-20	Methylotenera sp. 002842195	Groundwater	GCA_002842195.1	Hernsdorf et al., 2017
HGW-Betaproteobacteria-22	Methylotenera sp. 002842285	Groundwater	GCA_002842285.1	Hernsdorf et al., 2017
Methylotenera sp. 6020	Methylotenera sp. 002429455	Soil	GCA_002429455.1	Parks et al., 2017
Methylotenera versatilis 301	Methylotenera versatilis	Freshwater lake	GCA_000093025.1	Lapidus et al., 2011
Methylovorus glucosetrophus SIP3-4	Methylovorus glucosetrophus	Freshwater lake	GCA_000023745.1	Lapidus et al., 2011
Methylovorus sp. MP688	Methylovorus glucosotrophus	Soil	GCA_000183115.1	Xiong et al., 2011
Methylophilus medardicus MMS-M-51	-	Freshwater lake	GCA_006363915.1	Salcher et al., 2015
Methylophilus methylotrophus DSM46235	Methylophilus methylotrophus	Unknown	GCA_000378225.1	Joint Genome Institute
Methylophilaceae bacterium UBA1604	-	sediment	GCA_002321705.1	Parks et al., 2017
Methylophilaceae bacterium NORP104	Methylophilaceae bacterium GCA-2401735	Marine	GCA_002401735.1	Tully et al., 2018
